# An integrative taxonomic approach reveals unexplored diversity in Croatian planarians

**DOI:** 10.1101/2025.04.10.648211

**Authors:** Miquel Vila-Farré, Jeremias N. Brand, Tobias Boothe, Maren Brockmeyer, Fruzsina Ficze-Schmidt, Markus A. Grohme, Uri Weill, Kasper H. Kluiver, Ludwik Gąsiorowski, Lucija Kauf, Yuliia Kanana, Helena Bilandžija, Marta Riutort, Jochen C. Rink

**Affiliations:** Department of Tissue Dynamics and Regeneration, Max Planck Institute for Multidisciplinary Sciences, Göttingen, Germany; Max Planck Institute of Molecular Cell Biology and Genetics, Dresden, Germany; Computing, Mathematics, Engineering & Natural Sciences Faculty, Northeastern University London, London, United Kingdom; Institute of Evolutionary Biology, Faculty of Biology, University of Warsaw, Warsaw, Poland; Ruđer Bošković Insititute, Bijenička cesta 54, Zagreb, Croatia; Institute of Neurogenetics, University of Lübeck, Lübeck, Germany; I.I. Schmalhausen Institute of Zoology of National Academy of Sciences of Ukraine, Kyiv, Ukraine; Departament de Genètica, Microbiologia i Estadística, Universitat de Barcelona, Barcelona, Spain; Institut de Recerca de la Biodiversitat (IRBio), Universitat de Barcelona, Barcelona, Spain; Faculty of Biology and Psychology, Georg-August-University Göttingen, Göttingen, Germany

**Keywords:** diversity, barcoding, *cytochrome c oxidase subunit I*, taxonomy, planarians, triclads, Croatia, Western Balkans

## Abstract

**Background:** Freshwater ecosystems are among the most endangered habitats on Earth, with approximately one-fourth of aquatic species at risk of extinction. Effective conservation efforts require comprehensive monitoring and accurate species identification, including often overlooked groups. DNA barcoding promises rapid and accessible species identification but requires the availability of “universal” primer pairs and robust, taxonomically curated reference libraries. Planarian flatworms are one such group for which these resources are currently lacking, even though they are common constituents of freshwater ecosystems worldwide. As a result, the true extent of planarian diversity remains underappreciated in many areas.

**Results:** Motivated by the highly skewed representation of planarian diversity in current GenBank records of the barcoding gene mitochondrial *cytochrome c oxidase subunit I* (COI), we optimised existing barcoding primers and tested them on planarians collected in a species-rich but, so far, poorly surveyed region of Croatia. Using an integrative approach combining the new primers, traditional taxonomy and karyology, we generated new taxonomically curated COI barcode sequences for European dugesiids, dendrocoelids and planariids, which, in the case of the latter two groups, represent a substantial increase of the number of entries for those families. Our efforts resulted in several significant findings, including the description of a new pigmented *Dendrocoelum* species, *Dendrocoelum pigmentatum* sp. nov, the discovery of two highly differentiated haplotypic clades in *Schmidtea lugubris*, and the rediscovery of *Polycladodes alba* in Croatia after a century.

**Conclusions:** Overall, our work extends the utility of DNA barcoding for species-level identification of planarians to previously inaccessible groups. Additionally, it integrates Croatia as an underexplored but species-rich region into the endeavour to systematically describe the planarian fauna of Europe. The expansion of a known number of Croatian planarian species from eight to sixteen and the discovery of a new, large planarian species in continental Europe, *Dendrocoelum pigmentatum*, demonstrate the effectiveness of our integrative approach. Overall, our work highlights the underappreciated diversity of planarians, even in continental Europe and supports practical conservation efforts to preserve aquatic biodiversity.
