## Additional File 1 for "An integrative taxonomic approach reveals unexplored diversity in Croatian planarians"

### Sheet: Sheet1
primer name	sense	primer sequence 5'->3'	annealing	source
MVCOI900 F	F	GGITTTGGIAAWTGRTTRRTWCC	50	This paper
MVCOI900_R2	R	GAIARAACRTAATGRAARTGIGC	50	This paper
BarS	F	GTTATGCCTGTAATGATTG	43	Álvarez-Presas et al. 2011
COIR	R	CCWGTYARMCCHCCWAYAGTAAA	43	Lázaro et al. 2009
References:
Álvarez-Presas, M; Carbayo, F.; Rozas, J; Riutort, M. (2011). Land planarians (Platyhelminthes) as a model organism for fine-scale phylogeographic studies: understanding patterns of biodiversity in the Brazilian Atlantic Forest hotspot.J Evol Biol. 24, Pages 887-96
Làzaro, E. M., Sluys, R.; Pala, M.; Stocchino, G. A.; Baguna, J.; Riutort, M. (2009). Mol Phylogenet Evol. 52 Pages 835-45
