## Additional File 2 for "An integrative taxonomic approach reveals unexplored diversity in Croatian planarians"

### Sheet: Table Samples
	Table for SUBMISSION				DELETE FOR SUBMISSION
	Species	GenBank acession	Primer Pair	source2	Gene2	Seq per Species Selected	COI Seq name	COI Name for Jeremias Tree (Renamed in bold)	COI Name Figure	GOE Number
	Bdellocephala punctacta	MT628568	-	GenBank	COI	Dlac	MT628568 - COX1 gene Bdellocephala punctacta	MT628568 - COX1 gene Bdellocephala punctacta	MT628568	-
	Crenobia alpina	EF088226	-	GenBank	COI	Crec-Cmont	EF088226 Cre Brandle	EF088226 Cre Brandle	EF088226	-
	Crenobia alpina	KM200927	-	GenBank	COI	Crec-Cmont	KM200927 Sluys Vila CRE	KM200927 Sluys Vila CRE	KM200927	-
	Crenobia alpina	KP208776	-	GenBank	COI	Crec-Cmont	KP208776 - cox1 CDS Cre Sola	KP208776 - cox1 CDS Cre Sola	KP208776	-
	Crenobia alpina	KY569123	-	GenBank	COI	Crec-Cmont	KY569123 Cre	KY569123 Cre	KY569123	-
	Crenobia alpina	KY569129	-	GenBank	COI	Crec-Cmont	KY569129 Cre	KY569129 Cre	KY569129	-
	Crenobia alpina	KY569150	-	GenBank	COI	Crec-Cmont	KY569150 Cre Brandle	KY569150 Cre Brandle	KY569150	-
	Crenobia alpina	KY569153	-	GenBank	COI	Crec-Cmont	KY569153 Cre Brandle	KY569153 Cre Brandle	KY569153	-
	Crenobia montenigrina	KY569154	-	GenBank	COI	Crec-Cmont	KY569154 Cre montenigrina unverified	KY569154 Cre montenigrina unverified	KY569154	-
	Dendrocoelum adenodactylosum	EF088232.1	-	GenBank	COI	Dpig	EF088232.1 Dendrocoelum adenodactylosum	EF088232.1 Dendrocoelum adenodactylosum	EF088232.1	-
	Dendrocoelum lacteum	AF178312	-	GenBank	COI	Dlac	AF178312 Dendrocoelum lacteum France Alvarez	AF178312 Dendrocoelum lacteum France Alvarez	AF178312	-
	Dendrocoelum lacteum	OL716069	-	GenBank	COI	Dlac	OL716069 Delac Slovakia likely	OL716069 Delac Slovakia likely	OL716069	-
	Dugesia arcadia	KC006969.1	-	GenBank	COI	Dsp Cro	KC006969.1 Darca	KC006969.1 Darca	KC006969.1	-
	Dugesia gonocephala	DQ666033	-	GenBank	COI	Dsp Cro	DQ666033 Dgon Bagu	DQ666033 Dgon Bagu	DQ666033	-
	Dugesia gonocephala	FJ646985 and FJ646940	-	GenBank	COI	Dsp Cro	FJ646985 - N(90) - FJ646940DgonLimburgNethe	FJ646985 - N(90) - FJ646940DgonLimburgNethe	FJ646985-FJ646940	-
	Dugesia maculatum	EF088233.1	-	GenBank	COI	Dpig	EF088233.1 Dendrocoelum maculatum	EF088233.1 Dendrocoelum maculatum	EF088233.1	-
	Dugesia sagitta	KC007006.1	-	GenBank	COI	Dsp Cro	KC007006.1 D sagitta	KC007006.1 D sagitta	KC007006.1	-
	Dugesia sicula	KC536631.1	-	GenBank	COI	Dsic	KC536631.1 Dsic	KC536631.1 Dsic	KC536631.1	-
	Dugesia sp.	KC007013.1	-	GenBank	COI	Dsp Cro	KC007013.1 Slovak	KC007013.1 Slovak	KC007013.1	-
	Dugesia sp.	KC007017.1	-	GenBank	COI	Dsp Cro	KC007017.1 Slovak	KC007017.1 Slovak	KC007017.1	-
	Dugesia sp.	KC007030.1	-	GenBank	COI	Dsp Cro	KC007030.1 Slovak	KC007030.1 Slovak	KC007030.1	-
	Dugesia sp.	KC007033.1	-	GenBank	COI	Dsp Cro	KC007033.1 Slovak	KC007033.1 Slovak	KC007033.1	-
	Dugesia sp.	OL410667.1	-	GenBank	COI	Dsp Cro	OL410667.1 Dugesia sp Servia Sola	OL410667.1 Dugesia sp Servia Sola	OL410667.1	-
	Dugesia subtentaculata	MK385913	-	GenBank	COI	Dsp Cro	MK385913 Dsub	MK385913 Dsub	MK385913	-
	Dugesia vilafarrei	MK712650	-	GenBank	COI	Dsp Cro	MK712650 Dvil	MK712650 Dvil	MK712650	-
	Girardia dorotocephala	OM307166	-	GenBank	COI	Girardia	OM307166 Gdoro	OM307166 Gdoro	OM307166
	Girardia sinensis	OM307089	-	GenBank	COI	Girardia	OM307089 G. sin Catalonia Fluvia	OM307089 G. sin Catalonia Fluvia	OM307089
	Girardia sinensis	OM307121	-	GenBank	COI	Girardia	OM307121 G. sinensis	OM307121 G. sinensis	OM307121
	Girardia tigrina	OM307087	-	GenBank	COI	Girardia	OM307087 G. tig Gorges de l'Ardeche	OM307087 G. tig Catalonia Fluvia	OM307087
	Girardia tigrina	OM307088	-	GenBank	COI	Girardia	OM307088 G. tig France	OM307088 G. tig France	OM307088
	Girardia tigrina	OM307091	-	GenBank	COI	Girardia	OM307091 G. tig Catalonia Fluvia	OM307091 G. tig Catalonia Fluvia	OM307091
	Phagocata vitta	DQ666052	-	GenBank	COI	Phagocata	DQ666052 Pvit	DQ666052 Pvit	DQ666052	-
	Phagocata. sp.	DQ666053	-	GenBank	COI	Phagocata	DQ666053 Psp	DQ666053 Psp	DQ666053	-
	Polycelis felina	DQ666049	-	GenBank	COI	Pfel	DQ666049 Alvarez Catalunya	DQ666049 Alvarez Catalunya	DQ666049	-
	Polycelis felina	KY569155	-	GenBank	COI	Pfel	KY569155 Brandle Switzerland	KY569155 Brandle Switzerland	KY569155	-
	Polycelis felina	OL716083	-	GenBank	COI	Pfel	OL716083 Rataj Slovakia	OL716083 Rataj Slovakia	OL716083	-
	Polycelis felina	OL716084	-	GenBank	COI	Pfel	OL716084 Rataj Slovakia	OL716084 Rataj Slovakia	OL716084	-
	Polycelis felina	OL716085	-	GenBank	COI	Pfel	OL716085 Rataj Slovakia	OL716085 Rataj Slovakia	OL716085	-
	Polycelis tenuis	AF178321	-	GenBank	COI	Pten	AF178321 Riutort Catalunya?	AF178321 Riutort Catalunya?	AF178321 Riutort Catalunya?	XXXX
	Recurva postrema	KF308763	-	GenBank	COI	Spol/Slug	KF308763 Recurva postrema	KF308763 Recurva postrema	KF308763 Recurva postrema	-
	Schmidtea lugubris	AF290019.1	-	GenBank	COI	Spol/Slug	AF290019.1 Slug Weesp	AF290019.1 Slug Weesp	AF290019.1 Slug Weesp	-
	Schmidtea lugubris	AF290020.1	-	GenBank	COI	Spol/Slug	AF290020.1 Slug Lago di Como	AF290020.1 Slug Lago di Como	AF290020.1 Slug Lago di Como	-
	Schmidtea lugubris	AF290021.1	-	GenBank	COI	Spol/Slug	AF290021.1 Slug Aiud	AF290021.1 Slug Aiud	AF290021.1 Slug Aiud	-
	Schmidtea lugubris	AF290022.1	-	GenBank	COI	Spol/Slug	AF290022.1 Slug Balaton	AF290022.1 Slug Balaton	AF290022.1 Slug Balaton	-
	Schmidtea nova	MG457280	-	GenBank	COI	Spol/Slug	MG457280 Snova	MG457280 Snova	MG457280 Snova	-
	Schmidtea polychroa	AF287118.1	-	GenBank	COI	Spol/Slug	AF287118.1 Spol	AF287118.1 Spol	AF287118.1 Spol	-
	Schmidtea lugubris	pending submision	BarS-COIR	this paper	COI	Spol/Slug	001 Assembly Ukraine	001 Assembly Ukraine	001 Assembly Ukraine	-
	Schmidtea lugubris	pending submision	BarS-COIR	this paper	COI	Spol/Slug	019 Assembly Ukraine	019 Assembly Ukraine	019 Assembly Ukraine	-
	Girardia sinensis	pending submision	MVCOI900	-	COI	Girardia	COIGOE00326.1_consensus - ORF 1 (frame 3)	go_Gsex_v3	COIGOE00326	GOE00326
	Camerata robusta	pending submision	MVCOI900	this paper	COI	Outgrup	COIGOE00314.2 Assembly Camerata robusta	dd_Came_v1	GOE00314.2	GOE00314
	Crenobia alpina	pending submision	MVCOI900	this paper	COI	Crec-Cmont	COICR23_24 Assembly Crenobia monopharyngeal	COICR23_24 Assembly Crenobia monopharyngeal	COICR23_24	-
	Crenobia alpina	pending submision	MVCOI900	this paper	COI	Crec-Cmont	COICR23_27 Assembly Crenobia monopharyngeal	COICR23_27 Assembly Crenobia monopharyngeal	COICR23_27	-
	Crenobia montenigrina	pending submision	MVCOI900	this paper	COI	Crec-Cmont	COICR23_35 Assembly Crenobia polypharingeal	COICR23_35 Assembly Crenobia polypharingeal	COICR23_35	GOE00545
	Crenobia montenigrina	pending submision	MVCOI900	this paper	COI	Crec-Cmont	COICR23_31 Assembly Crenobia polypharingeal	COICR23_31 Assembly Crenobia polypharingeal	COICR23_31	GOE00545
	Dendrocoelum adenodactylosum	pending submision	MVCOI900	this paper	COI	Dpig	COIALB24L15_DU1 Assembly Dcf adenoda	COIALB24L15_DU1 Assembly Dcf adenoda	COIALB24L15_DU1 Assembly Dcf adenoda	-
	Dendrocoelum cf. maculatum	pending submision	MVCOI900	this paper	COI	Dpig	COIALB24_L14_i8_B Assembly	COIALB24_L14_i8_B Assembly	COIALB24_L14_i8_B Assembly	XXXX
	Dendrocoelum cf. maculatum	pending submision	MVCOI900	this paper	COI	Dpig	COIALB24_LOC15_i1 Assembly Dendro cf. maculatum	COIALB24_LOC15_i1 Assembly Dendro cf. maculatum	COIALB24_LOC15_i1 Assembly Dendro cf. maculatum	XXXX
	Dendrocoelum cf. maculatum	pending submision	MVCOI900	this paper	COI	Dpig	COIDD0277_1 Dendrocoelum maculatum St. Naum MZ20	COIDD0277_1 Dendrocoelum maculatum St. Naum MZ20	GOE00277_1	COIDD0277
	Dendrocoelum cf. maculatum	pending submision	MVCOI900	this paper	COI	Dpig	COIDD0284_1 Dendrocoelum maculatum	dd_Dmac_v1	GOE00284_1	GOE0284
	Dendrocoelum cf. maculatum	pending submision	MVCOI900	this paper	COI	Dpig	COIDD0292_1 Dendrocoelum maculatum St. Naum MZ20	COIDD0292_1 Dendrocoelum maculatum St. Naum MZ20	GOE00292_1	COIDD0292
	Dendrocoelum cf. sanctinaumi	pending submision	MVCOI900	this paper	COI	Dpig	COIALB24_LOC14_i1_B Assembly Dendro cf. sanctinaumi	go_Dohr_v1	go_Dohr_v1	GOE00576
	Dendrocoelum cf. sanctinaumi	pending submision	MVCOI900	this paper	COI	Dpig	COIALB24_LOC17_i2 Assembly Dendro pigmented sp1	COIALB24_LOC17_i2 Assembly Dendro pigmented sp1	COIALB24_LOC17_i2 Assembly Dendro pigmented sp1	XXXX
	Dendrocoelum lacteum	pending submision	MVCOI900	this paper	COI	Dlac	0019_consensus Dlac Croatia	0019_consensus Dlac Croatia	0019	-
	Dendrocoelum lacteum	pending submision	MVCOI900	this paper	COI	Dlac	0021_consensus Dlac Croatia	0021_consensus Dlac Croatia	0021	-
	Dendrocoelum lacteum	pending submision	MVCOI900	this paper	COI	Dlac	0027_consensus Dlac Croatia	0027_consensus Dlac Croatia	0027	-
	Dendrocoelum lacteum	pending submision	MVCOI900	this paper	COI	Dlac	0036_consensus Dlac Croatia	0036_consensus Dlac Croatia	0036	-
	Dendrocoelum lacteum	pending submision	MVCOI900	this paper	COI	Dlac	0045_consensus Dlac Croatia	0045_consensus Dlac Croatia	0045	-
	Dendrocoelum lacteum	pending submision	MVCOI900	this paper	COI	Dlac	2 - ORF 1 (frame 2) Dlac Herberhausen	2 - ORF 1 (frame 2) Dlac Herberhausen	Germany	GOE00496?
	Dendrocoelum lacteum	pending submision	MVCOI900	this paper	COI	Dlac	COI SP24_L4_i15 DlacUllals	COI SP24_L4_i15 DlacUllals	Spain	-
	Dendrocoelum lacteum	pending submision	MVCOI900	this paper	COI	Dlac	COIDD0059_1 Dac	dd_Dlac_v9	COIDD0059_1	COIDD0059
	Dendrocoelum lacteum	pending submision	MVCOI900	this paper	COI	Dlac	TE0017 Delac England Uri	TE0017 Delac England Uri	TE0017	-
	Dendrocoelum lacteum	pending submision	MVCOI900	this paper	COI	Dlac	0015_consensus Dlac Croatia	0015_consensus Dlac Croatia	0015	GOE00544
	Dendrocoelum lacteum	pending submision	MVCOI900	this paper	COI	Dlac	0020_consensus Dlac Croatia	0020_consensus Dlac Croatia	0020	-
	Dendrocoelum lacteum	pending submision	MVCOI900	this paper	COI	Dlac	0024_consensus Dlac Croatia	0024_consensus Dlac Croatia	0024	-
	Dendrocoelum lacteum	pending submision	MVCOI900	this paper	COI	Dlac	0029_consensus Dlac Croatia	0029_consensus Dlac Croatia	0029	GOE00547
	Dendrocoelum lacteum	pending submision	MVCOI900	this paper	COI	Dlac	0040_consensus Dlac Croatia	0040_consensus Dlac Croatia	0040	-
	Dendrocoelum pigmentatum	pending submision	MVCOI900	this paper	COI	Dpig	0001_consensus Crusader	0001_consensus Crusader	0001	XXXX
	Dendrocoelum pigmentatum	pending submision	MVCOI900	this paper	COI	Dpig	0004_consensus Crusader	go_Dpig_v1	0004	GOE00541
	Dendrocoelum pigmentatum	pending submision	MVCOI900	this paper	COI	Dpig	0013_consensus Crusader	0013_consensus Crusader	0013	XXXX
	Dugesia sicula	pending submision	MVCOI900	this paper	COI	Dsic	COIDD0070_1	dd_Dsic_v1	dd_Dsic_v1	GOE00070
	Dugesia sicula	pending submision	MVCOI900	this paper	COI	Dsic	COIGOE00338.2 Assembly extraction Dsic	COIGOE00338.2 Assembly extraction Dsic	COIGOE00338.2
	Dugesia sp.	pending submision	MVCOI900	this paper	COI	Dsp Cro	0007_consensus Dgon	go_Dug1_v1	go_Dug1_v1	GOE00532
	Girardia tigrina	pending submision	MVCOI900	this paper	COI	Girardia	0016_consensus Girardia	0016_consensus Girardia	0016
	Phagocata sp.	pending submision	MVCOI900	this paper	COI	Phagocata	0026_consensus Phago	0026_consensus Phago	0026	GOE00546
	Phagocata sp.	pending submision	MVCOI900	this paper	COI	Phagocata	0044_consensus Phago	0044_consensus Phago	0044	-
	Planaria torva	pending submision	MVCOI900	this paper	COI	Planaria torva	COIDD0005_1 Assembly	COIDD0005_1 Assembly	COIDD0005_1 Assembly	GOE00005
	Planaria torva	pending submision	MVCOI900	this paper	COI	Planaria torva	COIDD0005_2 Assembly	COIDD0005_2 Assembly	COIDD0005_2 Assembly	GOE00005
	Planaria torva	pending submision	MVCOI900	this paper	COI	Planaria torva	COIGOE00205.2 rep Assembly extraction Ptoc	dd_Ptoc_v1	dd_Ptoc_v1	GOE00205
	Planaria torva	pending submision	MVCOI900	this paper	COI	Planaria torva	COIGOE00219.1 brown Assembly extraction	COIGOE00219.1 brown Assembly extraction	COIGOE00219.1 brown Assembly extraction	GOE00219
	Planaria torva	pending submision	MVCOI900	this paper	COI	Planaria torva	COIGOE00219.2 brown Assembly extraction Ptoc	COIGOE00219.2 brown Assembly extraction Ptoc	COIGOE00219.2 brown Assembly extraction Ptoc	GOE00219
	Polycelis nigra	pending submision	MVCOI900	this paper	COI	Pnig	COIGOE00312.1 Assembly extraction	dd_Pnig_v3	dd_Pnig_v3	GOE00312
	Polycelis sp.	pending submision	MVCOI900	this paper	COI	Pnig	0006_consensus Pnig	0006_consensus Pnig	0006_consensus Pnig	XXXX
	Polycelis sp.	pending submision	MVCOI900	this paper	COI	Pnig	0011_consensus Pnig	0011_consensus Pnig	0011_consensus Pnig	XXXX
	Polycelis sp.	pending submision	MVCOI900	this paper	COI	Pnig	0041_consensus Pnig Croatia	0041_consensus Pnig Croatia	0041_consensus Pnig Croatia	XXXX
	Polycelis sp.	pending submision	MVCOI900	this paper	COI	Pten	0033_consensus Pten	0033_consensus Pten	0033_consensus Pten	XXXX
	Polycelis sp.	pending submision	MVCOI900	this paper	COI	Pten	0048_consensus Pten	0048_consensus Pten	0048_consensus Pten	XXXX
	Polycelis tenuis	pending submision	MVCOI900	this paper	COI	Pten	COIGOE00035.1 Assembly extraction	dd_Pten_v3	dd_Pten_v3	GOE00035
	Polycladodes alba	pending submision	MVCOI900	this paper	COI	Palb	COICR23_1 Assembly Dendro multioculi	go_Palb_v1	go_Palb_v1	GOE00568
	Polycladodes alba	pending submision	MVCOI900	this paper	COI	Palb	COICR23_3 Assembly Dendro multioculi	COICR23_3 Assembly Dendro multioculi	COICR23_3	GOE00568
	Polycelis felina	pending submision	MVCOI900	this paper	COI	Pfel	0003_consensus Pfel	0003_consensus Pfel	0003	-
	Polycelis felina	pending submision	MVCOI900	this paper	COI	Pfel	0005_consensus Pfel	0005_consensus Pfel	0005	-
	Polycelis felina	pending submision	MVCOI900	this paper	COI	Pfel	0012_consensus Pfel	0012_consensus Pfel	0012	GOE00533
	Polycelis felina	pending submision	MVCOI900	this paper	COI	Pfel	0022_consensus Pfel	0022_consensus Pfel	0022	-
	Polycelis felina	pending submision	MVCOI900	this paper	COI	Pfel	0023_consensus Pfel	0023_consensus Pfel	0023	-
	Polycelis felina	pending submision	MVCOI900	this paper	COI	Pfel	0034_consensus Pfel	0034_consensus Pfel	0034	GOE00534
	Polycelis felina	pending submision	MVCOI900	this paper	COI	Pfel	0043_consensus Pfel	0043_consensus Pfel	0043	-
	Polycelis felina	pending submision	MVCOI900	this paper	COI	Pfel	0047_consensus Pfel Croatia	0047_consensus Pfel Croatia	0047	-
	Procerodes litoralis	pending submision	MVCOI900	this paper	COI	Outgrup	COIGOE00381.2 Assembly extraction Plit	COIGOE00381.2 Assembly extraction Plit	GOE00381.2	GOE00381.2
	Schmidtea lugubris	pending submision	MVCOI900	this paper	COI	Spol/Slug	0032_consensus Sch	0032_consensus Sch	0032_consensus Sch	-
	Schmidtea lugubris	pending submision	MVCOI900	this paper	COI	Spol/Slug	0035_consensus Sch	go_Sluc_v1	go_Sluc_v1	GOE00548
	Schmidtea lugubris	pending submision	MVCOI900	this paper	COI	Spol/Slug	COIGOE00057.1 Assembly extraction Slug	NAME AS FOR NEW TRANSCRIPTOME	NAME AS FOR NEW TRANSCRIPTOME	GOE00057
	Schmidtea lugubris	pending submision	MVCOI900	this paper	COI	Spol/Slug	COIGOE00263.2 Assembly Skadar	COIGOE00263.2 Assembly Skadar	COIGOE00263.2 Assembly Skadar	GOE00263
	Schmidtea lugubris	pending submision	MVCOI900	this paper	COI	Spol/Slug	COIGOE00264.1 Assembly Black Drim	COIGOE00264.1 Assembly Black Drim	COIGOE00264.1 Assembly Black Drim	GOE00264
	Schmidtea lugubris	pending submision	MVCOI900	this paper	COI	Spol/Slug	COIGOE00264.2 Assembly extraction Black Drim	COIGOE00264.2 Assembly extraction Black Drim	COIGOE00264.2 Assembly extraction Black Drim	GOE00264
	Schmidtea lugubris	pending submision	MVCOI900	this paper	COI	Spol/Slug	COIGOE00268.1 Skadar loc2	COIGOE00268.1 Skadar loc2	COIGOE00268.1 Skadar loc2	GOE00268
	Schmidtea lugubris	pending submision	MVCOI900	this paper	COI	Spol/Slug	COIGOE00268.2 Skadar loc2	COIGOE00268.2 Skadar loc2	COIGOE00268.2 Skadar loc2	GOE00268
	Schmidtea lugubris	pending submision	MVCOI900	this paper	COI	Spol/Slug	COIGOE00340.1 SP182_consensus - ORF 1 (frame 1) Sweden	COIGOE00340.1 SP182_consensus - ORF 1 (frame 1) Sweden	COIGOE00340.1 SP182_consensus - ORF 1 (frame 1) Sweden	GOE00340
	Schmidtea lugubris	pending submision	MVCOI900	this paper	COI	Spol/Slug	COIGOE00393.1 Assembly extraction Slug Lago d'Iseo NI19	COIGOE00393.1 Assembly extraction Slug Lago d'Iseo NI19	COIGOE00393.1 Assembly extraction Slug Lago d'Iseo NI19	GOE00393
	Schmidtea mediterranea	pending submision	MVCOI900	this paper	COI	Spol/Slug	COIGOE00071.1 Assembly extraction Smed Asex Lab	NAME AS FOR NEW TRANSCRIPTOME	NAME AS FOR NEW TRANSCRIPTOME	GOE00071
	Schmidtea nova	pending submision	MVCOI900	this paper	COI	Spol/Slug	COIGOE00023.1 SP067_consensus 2	NAME AS FOR NEW TRANSCRIPTOME	NAME AS FOR NEW TRANSCRIPTOME	GOE00023
	Schmidtea polychroa	pending submision	MVCOI900	this paper	COI	Spol/Slug	0017_consensus Schmidtea	0017_consensus Schmidtea	0017_consensus Schmidtea	XXXX
	Schmidtea polychroa	pending submision	MVCOI900	this paper	COI	Spol/Slug	0031_consensus Sch	0031_consensus Sch	0031_consensus Sch	XXXX
	Schmidtea polychroa	pending submision	MVCOI900	this paper	COI	Spol/Slug	COIGOE00227.1 SP189_consensus - ORF 1 (frame 3)	NAME AS FOR NEW TRANSCRIPTOME	NAME AS FOR NEW TRANSCRIPTOME	GOE00227
	Schmidtea polychroa	pending submision	MVCOI900	this paper	COI	Spol/Slug	COIGOE00394.1 SP095_consensus - ORF 1 (frame 1)	COIGOE00394.1 SP095_consensus - ORF 1 (frame 1)	COIGOE00394.1 SP095_consensus - ORF 1 (frame 1)	GOE00394

### Sheet: BioRxive
Species	GenBank acession	Primer Pair	source2
Bdellocephala punctacta	MT628568	-	GenBank
Crenobia alpina	EF088226	-	GenBank
Crenobia alpina	KM200927	-	GenBank
Crenobia alpina	KP208776	-	GenBank
Crenobia alpina	KY569123	-	GenBank
Crenobia alpina	KY569129	-	GenBank
Crenobia alpina	KY569150	-	GenBank
Crenobia alpina	KY569153	-	GenBank
Crenobia montenigrina	KY569154	-	GenBank
Dendrocoelum adenodactylosum	EF088232.1	-	GenBank
Dendrocoelum lacteum	AF178312	-	GenBank
Dendrocoelum lacteum	OL716069	-	GenBank
Dugesia arcadia	KC006969.1	-	GenBank
Dugesia gonocephala	DQ666033	-	GenBank
Dugesia gonocephala	FJ646985 and FJ646940	-	GenBank
Dugesia maculatum	EF088233.1	-	GenBank
Dugesia sagitta	KC007006.1	-	GenBank
Dugesia sicula	KC536631.1	-	GenBank
Dugesia sp.	KC007013.1	-	GenBank
Dugesia sp.	KC007017.1	-	GenBank
Dugesia sp.	KC007030.1	-	GenBank
Dugesia sp.	KC007033.1	-	GenBank
Dugesia sp.	OL410667.1	-	GenBank
Dugesia subtentaculata	MK385913	-	GenBank
Dugesia vilafarrei	MK712650	-	GenBank
Girardia dorotocephala	OM307166	-	GenBank
Girardia sinensis	OM307089	-	GenBank
Girardia sinensis	OM307121	-	GenBank
Girardia tigrina	OM307087	-	GenBank
Girardia tigrina	OM307088	-	GenBank
Girardia tigrina	OM307091	-	GenBank
Phagocata vitta	DQ666052	-	GenBank
Phagocata. sp.	DQ666053	-	GenBank
Polycelis felina	DQ666049	-	GenBank
Polycelis felina	KY569155	-	GenBank
Polycelis felina	OL716083	-	GenBank
Polycelis felina	OL716084	-	GenBank
Polycelis felina	OL716085	-	GenBank
Polycelis tenuis	AF178321	-	GenBank
Recurva postrema	KF308763	-	GenBank
Schmidtea lugubris	AF290019.1	-	GenBank
Schmidtea lugubris	AF290020.1	-	GenBank
Schmidtea lugubris	AF290021.1	-	GenBank
Schmidtea lugubris	AF290022.1	-	GenBank
Schmidtea nova	MG457280	-	GenBank
Schmidtea polychroa	AF287118.1	-	GenBank
Schmidtea lugubris	pending submision	BarS-COIR	this paper
Schmidtea lugubris	pending submision	BarS-COIR	this paper
Girardia sinensis	pending submision	MVCOI900	-
Camerata robusta	pending submision	MVCOI900	this paper
Crenobia alpina	pending submision	MVCOI900	this paper
Crenobia alpina	pending submision	MVCOI900	this paper
Crenobia montenigrina	pending submision	MVCOI900	this paper
Crenobia montenigrina	pending submision	MVCOI900	this paper
Dendrocoelum adenodactylosum	pending submision	MVCOI900	this paper
Dendrocoelum cf. maculatum	pending submision	MVCOI900	this paper
Dendrocoelum cf. maculatum	pending submision	MVCOI900	this paper
Dendrocoelum cf. maculatum	pending submision	MVCOI900	this paper
Dendrocoelum cf. maculatum	pending submision	MVCOI900	this paper
Dendrocoelum cf. maculatum	pending submision	MVCOI900	this paper
Dendrocoelum cf. sanctinaumi	pending submision	MVCOI900	this paper
Dendrocoelum cf. sanctinaumi	pending submision	MVCOI900	this paper
Dendrocoelum lacteum	pending submision	MVCOI900	this paper
Dendrocoelum lacteum	pending submision	MVCOI900	this paper
Dendrocoelum lacteum	pending submision	MVCOI900	this paper
Dendrocoelum lacteum	pending submision	MVCOI900	this paper
Dendrocoelum lacteum	pending submision	MVCOI900	this paper
Dendrocoelum lacteum	pending submision	MVCOI900	this paper
Dendrocoelum lacteum	pending submision	MVCOI900	this paper
Dendrocoelum lacteum	pending submision	MVCOI900	this paper
Dendrocoelum lacteum	pending submision	MVCOI900	this paper
Dendrocoelum lacteum	pending submision	MVCOI900	this paper
Dendrocoelum lacteum	pending submision	MVCOI900	this paper
Dendrocoelum lacteum	pending submision	MVCOI900	this paper
Dendrocoelum lacteum	pending submision	MVCOI900	this paper
Dendrocoelum lacteum	pending submision	MVCOI900	this paper
Dendrocoelum pigmentatum	pending submision	MVCOI900	this paper
Dendrocoelum pigmentatum	pending submision	MVCOI900	this paper
Dendrocoelum pigmentatum	pending submision	MVCOI900	this paper
Dugesia sicula	pending submision	MVCOI900	this paper
Dugesia sicula	pending submision	MVCOI900	this paper
Dugesia sp.	pending submision	MVCOI900	this paper
Girardia tigrina	pending submision	MVCOI900	this paper
Phagocata sp.	pending submision	MVCOI900	this paper
Phagocata sp.	pending submision	MVCOI900	this paper
Planaria torva	pending submision	MVCOI900	this paper
Planaria torva	pending submision	MVCOI900	this paper
Planaria torva	pending submision	MVCOI900	this paper
Planaria torva	pending submision	MVCOI900	this paper
Planaria torva	pending submision	MVCOI900	this paper
Polycelis nigra	pending submision	MVCOI900	this paper
Polycelis sp.	pending submision	MVCOI900	this paper
Polycelis sp.	pending submision	MVCOI900	this paper
Polycelis sp.	pending submision	MVCOI900	this paper
Polycelis sp.	pending submision	MVCOI900	this paper
Polycelis sp.	pending submision	MVCOI900	this paper
Polycelis tenuis	pending submision	MVCOI900	this paper
Polycladodes alba	pending submision	MVCOI900	this paper
Polycladodes alba	pending submision	MVCOI900	this paper
Polycelis felina	pending submision	MVCOI900	this paper
Polycelis felina	pending submision	MVCOI900	this paper
Polycelis felina	pending submision	MVCOI900	this paper
Polycelis felina	pending submision	MVCOI900	this paper
Polycelis felina	pending submision	MVCOI900	this paper
Polycelis felina	pending submision	MVCOI900	this paper
Polycelis felina	pending submision	MVCOI900	this paper
Polycelis felina	pending submision	MVCOI900	this paper
Procerodes litoralis	pending submision	MVCOI900	this paper
Schmidtea lugubris	pending submision	MVCOI900	this paper
Schmidtea lugubris	pending submision	MVCOI900	this paper
Schmidtea lugubris	pending submision	MVCOI900	this paper
Schmidtea lugubris	pending submision	MVCOI900	this paper
Schmidtea lugubris	pending submision	MVCOI900	this paper
Schmidtea lugubris	pending submision	MVCOI900	this paper
Schmidtea lugubris	pending submision	MVCOI900	this paper
Schmidtea lugubris	pending submision	MVCOI900	this paper
Schmidtea lugubris	pending submision	MVCOI900	this paper
Schmidtea lugubris	pending submision	MVCOI900	this paper
Schmidtea mediterranea	pending submision	MVCOI900	this paper
Schmidtea nova	pending submision	MVCOI900	this paper
Schmidtea polychroa	pending submision	MVCOI900	this paper
Schmidtea polychroa	pending submision	MVCOI900	this paper
Schmidtea polychroa	pending submision	MVCOI900	this paper
Schmidtea polychroa	pending submision	MVCOI900	this paper
